# Transfer of mitochondrial DNA into the nuclear genome during gene editing

**DOI:** 10.1101/2023.07.19.549443

**Authors:** Jinchun Wu, Yang Liu, Liqiong Ou, Tingting Gan, Zhengrong Zhangding, Shaopeng Yuan, Mengzhu Liu, Xinyi Liu, Jiasheng Li, Jianhang Yin, Changchang Xin, Ye Tian, Jiazhi Hu

**Affiliations:** The MOE Key Laboratory of Cell Proliferation and Differentiation, School of Life Sciences, Center for Life Sciences, Genome Editing Research Center, Peking University, Beijing 100871, China; State Key Laboratory of Molecular Developmental Biology, Institute of Genetics and Developmental Biology, Chinese Academy of Sciences

**Keywords:** Genome editing, DdCBE, mitochondrial base editor, CRISPR-Cas9, mitochondrial integration into nuclear DNA, TREX1/2

## Abstract

Mitochondria serve as the cellular powerhouse, and their distinct DNA makes them a prospective target for gene editing to treat genetic disorders. However, the impact of genome editing on mitochondrial DNA (mtDNA) stability remains a mystery. Our study reveals previously unknown risks of genome editing that both nuclear and mitochondrial editing cause broad transfer of mitochondrial DNA segments into the nuclear genome in various cell types including human cell lines, primary T cells, retinal cells, and mouse embryos. Furthermore, drug-induced mitochondrial stresses and mtDNA breaks exacerbate this transfer of mtDNA into the nuclear genome. Notably, we observe that the newly developed mitochondrial base editor DdCBE can also cause widespread mtDNA integrations. However, we provide a practical solution to suppress the transfer of mtDNA by co-expressing TREX1 or TREX2 exonucleases during DdCBE editing. These findings also shed light on the origins of mitochondrial-nuclear DNA segments.
