## Supplementary table 1 for "Transfer of mitochondrial DNA into the nuclear genome during gene editing"

### Sheet: Supp. Table 1
	Supplementary Table 1. mtDNA-nuclear DNA fusions detected in unedited samples
	Figure	Species	Locus (Bait)	# of fusions	total events	Read ID	Observed in other library	Concensus sequence	Possible origin
	Fig. 1B	Human	VEGFA_1	2	625886	E00572:503:HHFFVCCX2:7:2223:27509:68201	Yes	GACACACTGTGGCCCCTGTGCCCAGCCCTGGGCTCTCTGTACATGAAGCAACTCCAGTCCCAAATATGTAGCTGTTTGGGAGCTTCACCGGCGCAGTCATTCTCATAATCGCCCACGGAAGGTCAGAAATAGGGGGTCCAGGAGCA	CasMINI_ge4.1 edited sample
						E00572:503:HHFFVCCX2:7:2222:16295:51166	Yes	GACACACTGTGGCCCCTGTGCCCAGCCCTGGGCTCTCTGTACATGAAGCAACTCCAGTCCCAAATATGTAGCTGTTTGGAAAGTCATGTCAGTGGTAGTAATATAATTGTTGGGACGATTAGTTTTAGCACCACGCGTGCTCTACAGCGGTACTAACTTTTAT	AsCas12f1 edited sample
		Human	VEGFA_2	0	633764
		Human	COL8A1	0	453208
		Human	NLRC4	0	657684
		Human	NUDT16	0	608969
		Human	HBB	1	900733	E00517:787:HHCJKCCX2:2:2205:26311:8781	Yes	GACAGCCGTACCTGTCCTTGGCTCTTCTGGCACTGGCTTAGGAGTTGGACTTCAAACCCTCAGCCCTCCCTCTAAGATATATCACGTGTCGTGTAGTACGATGTCTAGTGATGAGTTTGCTCTTGGCCCCATACCATCAGTACAAA	SpCas9 edited sample
		Human	IFNg	0	877446
		Human	CLIC4	0	593454
		Human	LNX1	0	711607
		Human	FGF18	0	1934258
		Human	P2RX5-TAX1BP3	0	763548
		Human	KLHL29	0	394667
	Fig. 1F	Human	MYC1	0	869311
		Human	EMX1	0	561469
		Human	VEGFA_2	0	259626
		Human	DNMT1	0	292669
		Human	RAG1A	0	417131
	Fig. 1G	Mouse	c-Myc (Mycd1)	0	481022
	Fig. 1H	Human	DNMT1 locus2	0	497739
		Human	EMX1	0	249421
		Human	MYC2	0	518404
		Human	RAG1_C	0	249157
		Human	BCL11A	0	14386
	Fig. 2E	Mouse	c-Myc (Myc6)	0	594295
	Fig. 2F	mouse	Vegfa	0	71623
	Supp. Fig. 2A	Human	TRAC	0	348358
		Human	TRBC	0	48094
		Human	PDCD1	0	111834
	Fig. 3A	Human	MYC1	0	1822387

### Sheet: Sheet2
	Supplementary Table 2. mtDNA-nuclear DNA fusions detected in SpCas9-edited samples
	Figure	Species	Locus (Bait)	# of fusions	total events	No.	Read ID	Bait Chr.	Bait start	Bait end	Bait strand	Prey Chr.	Prey start	Prey end	Prey strand	Sequence
